# An integrative single-cell and spatial transcriptomics atlas highlights candidate regulatory factors in the development of gerbera capitulum

**DOI:** 10.64898/2026.07.05.736605

**Authors:** Yuan Gao, Fan Li, Chunlian Jin, Dick de Ridder, Richard Immink, Yue Sun, Pinli Hu, Yinzhu Cao, Haojing Shao, Aalt D.J. van Dijk, Jihua Wang

## Abstract

In Asteraceae species, the capitulum is a compact inflorescence, featuring a characteristic reproductive structure. Despite the identification of a few key regulatory factors, the transcriptome-level information on the developing capitulum remains limited. Here, we applied single-cell and spatial transcriptome sequencing to investigate the developing Gerbera hybrida’s capitulum during floret differentiation. We obtained a transcriptomics atlas encompassing different stages of the Gerbera capitulum and analyzed the cellular and spatial dynamics of gene expression. Using marker gene expression and GO enrichment of cluster-specific DEGs, we annotated putative cell types and described changes in gene expression across sampled stages, potentially associated with ongoing developmental processes. We detected activity of previously undescribed MADS-box genes and defined their spatial expression patterns. Notably, the MADS-box gene *GAGL12* was found to be enriched in the putative capitulum phloem cells. The *GAGL12* protein was shown in yeast two-hybrid assays to interact with several other MADS-domain proteins with hypothesized functions in vasculature development, and further detailed in silico analyses supported a candidate role in the development of capitulum vasculature. Altogether, we provide integrative and dynamic transcriptomic insight into capitulum and floret development and lay a basis for future functional studies of the control and development of this intriguing reproductive structure.
