## Supplementary Table S1 for "An integrative single-cell and spatial transcriptomics atlas highlights candidate regulatory factors in the development of gerbera capitulum"

locus_tag	ref	cell_type
Ger_035132	GRCD4	floral meristem
Ger_028670	FAD2	floral meristem
Ger_003251	STM	inflorescence meristem
Ger_052043	UBC20	G2/M phase
Ger_054156	TPX2	G3/M phase
Ger_050689	MAD2	G4/M phase
Ger_049515	CDKB1;2	G5/M phase
Ger_042715	HTB10	S phase
Ger_054461	H2AXA	S phase
Ger_032447	HTR2	S phase
Ger_029000	PDF2	epidermis
Ger_007141	LP1	epidermis
Ger_044251	PDF1	epidermis
Ger_024467	KCS11	epidermis
Ger_003800	CCH	phloem
Ger_004218	TET6	phloem
Ger_045272	PDLP6	phloem
Ger_033260	TED4	procambium/xylem
Ger_010141	PHB	procambium/xylem
Ger_040692	OBP1	procambium/xylem
Ger_014433	ACL5	procambium/xylem
Ger_012862	CASPL1D2	endodermis
Ger_036998	AFO	bract primordia
Ger_051569	YAB2	bract primordia
Ger_023603	PSAK	photosynthetic cells
Ger_054691	PSAL	photosynthetic cells
Ger_008189	LHCB5	photosynthetic cells
Ger_009151	GhLFY	inflorescence meristem
