## Supplementary Table S3 for "An integrative single-cell and spatial transcriptomics atlas highlights candidate regulatory factors in the development of gerbera capitulum"

locus_tag	gene_symbol
Ger_002794	GAGA2
Ger_036315	GAGA3
Ger_036316	GAGA1
Ger_024801	Ger_024801
Ger_008126	GAGL12
Ger_032311	GAGL15L1
Ger_007882	GANR1L4
Ger_022638	GANR1L1
Ger_022639	GANR1L3
Ger_049218	GAGL15L2
Ger_002240	GSOC3
Ger_037151	GSOC4
Ger_057053	GSOC2
Ger_013900	GANR1L8
Ger_020288	GANR1L5
Ger_020292	GANR1L6
Ger_041027	GANR1L7
Ger_022592	GAGL24L1
Ger_022593	GAGL24L2
Ger_022594	GAGL24L3
Ger_032437	Ger_032437
Ger_034462	Ger_034462
Ger_027784	GFLC5
Ger_044515	GFLC2
Ger_026770	GAGL42L1
Ger_038852	GAGL42L2
Ger_047828	GSOC1
Ger_007881	GANR1L2
Ger_004917	Ger_004917
Ger_014181	Ger_014181
Ger_057052	GRCD3
Ger_003702	Ger_003702
Ger_003705	Ger_003705
Ger_003700	Ger_003700
Ger_003704	Ger_003704
Ger_003707	Ger_003707
Ger_014179	Ger_014179
Ger_014180	Ger_014180
Ger_036675	Ger_036675
Ger_042668	Ger_042668
Ger_057548	Ger_057548
Ger_023266	Ger_023266
Ger_022860	Ger_022860
Ger_032312	GAGL15L3
Ger_008738	GSQUA6
Ger_023187	GSQUA4
Ger_023189	GSQUA10
Ger_027536	GSQUA8
Ger_035130	GSQUA5
Ger_035131	GSQUA9
Ger_044626	Ger_044626
Ger_044628	Ger_044628
Ger_050988	Ger_050988
Ger_020508	Ger_020508
Ger_020509	Ger_020509
Ger_048863	Ger_048863
Ger_004916	Ger_004916
Ger_029658	GSQUA7
Ger_048910	GFLC6
Ger_051249	GSQUA1
Ger_053745	GSQUA3
Ger_055468	GSQUA2
Ger_008832	GDEF2
Ger_023122	GDEF3
Ger_041113	GDEF1
Ger_007088	Ger_007088
Ger_009064	GANR1L10
Ger_000067	GFLC1
Ger_031302	Ger_031302
Ger_044514	GFLC3
Ger_000070	GFLC4
Ger_034303	GGLO1
Ger_048911	GFLC7
Ger_019814	GRCD9
Ger_022341	Ger_022341
Ger_027537	GRCD2
Ger_029663	GRCD7
Ger_053747	GRCD6
Ger_015545	Ger_015545
Ger_035450	GRCD1
Ger_050657	GRCD5
Ger_055660	GRCD8
Ger_035132	GRCD4
Ger_008135	GSTK
Ger_023493	GANR1L9
Ger_027785	GFLC8
Ger_007781	GAGL24L4
Ger_026589	GAGL24L6
Ger_042032	GAGL24L5
Ger_022755	GTT16
