## Supplementary Table S5 for "An integrative single-cell and spatial transcriptomics atlas highlights candidate regulatory factors in the development of gerbera capitulum"

Ghy_gene	NCBI_hit	seed_ortholog	evalue	score	eggNOG_OGs	max_annot_lvl	COG_category	Description	Preferred_name	GOs	EC	KEGG_ko	KEGG_Pathway	KEGG_Module	KEGG_Reaction	KEGG_rclass	BRITE	KEGG_TC	CAZy	BiGG_Reaction	PFAMs
Ger_000366	PLASMODESMATA CALLOSE-BINDING PROTEIN 3-like	4155.Migut.E00048.1.p	1.66E-43	150	2CXWR@1|root,2S0BH@2759|Eukaryota,37US6@33090|Viridiplantae,3GIMW@35493|Streptophyta,44KGH@71274|asterids	35493|Streptophyta	S	Possibly involved in carbohydrate binding	-	GO:0001871,GO:0001872,GO:0003674,GO:0003824,GO:0004553,GO:0005488,GO:0005575,GO:0005623,GO:0005886,GO:0005911,GO:0009506,GO:0016020,GO:0016787,GO:0016798,GO:0030054,GO:0030246,GO:0030247,GO:0031224,GO:0031225,GO:0031226,GO:0044425,GO:0044459,GO:0044464,GO:0046658,GO:0055044,GO:0071944	-	-	-	-	-	-	-	-	-	-	X8
Ger_002425	E3 ubiquitin-protein ligase RGLG4 [Cynara cardunculus var. scolymus]	2711.XP_006493738.1	2.79E-196	555	KOG1327@1|root,KOG1327@2759|Eukaryota,37RUA@33090|Viridiplantae,3GA18@35493|Streptophyta	35493|Streptophyta	O	E3 ubiquitin-protein ligase	-	GO:0001101,GO:0003674,GO:0003824,GO:0004842,GO:0005575,GO:0005622,GO:0005623,GO:0005634,GO:0005737,GO:0005886,GO:0006464,GO:0006725,GO:0006807,GO:0006950,GO:0006952,GO:0007154,GO:0007165,GO:0008150,GO:0008152,GO:0009308,GO:0009605,GO:0009607,GO:0009611,GO:0009617,GO:0009690,GO:0009719,GO:0009725,GO:0009753,GO:0009755,GO:0009850,GO:0009867,GO:0009987,GO:0010033,GO:0010817,GO:0016020,GO:0016567,GO:…	2.3.2.27	ko:K16280	-	-	-	-	ko00000,ko01000,ko04121	-	-	-	Copine,zf-C3HC4_3
Ger_004218	tetraspanin-6-like [Cynara cardunculus var. scolymus]	2711.XP_006485876.1	1.20E-156	444	28IDS@1|root,2QT0N@2759|Eukaryota,37J4G@33090|Viridiplantae,3GDCR@35493|Streptophyta	35493|Streptophyta	S	Belongs to the tetraspanin (TM4SF) family	-	-	-	-	-	-	-	-	-	-	-	-	Tetraspannin
Ger_004560	transcription factor DIVARICATA-like [Cynara cardunculus var. scolymus]	102107.XP_008233716.1	1.85E-79	248	KOG0724@1|root,KOG0724@2759|Eukaryota,37R7J@33090|Viridiplantae,3GDEV@35493|Streptophyta,4JDQJ@91835|fabids	35493|Streptophyta	K	transcription factor	-	-	-	-	-	-	-	-	-	-	-	-	Myb_DNA-binding
Ger_007301		225117.XP_009334544.1	8.35E-187	534	KOG2816@1|root,KOG2816@2759|Eukaryota,37M6E@33090|Viridiplantae,3GBBH@35493|Streptophyta,4JHET@91835|fabids	35493|Streptophyta	S	Hippocampus abundant transcript 1	-	-	-	-	-	-	-	-	-	-	-	-	MFS_1
Ger_008359	EF-hand domain pair [Tanacetum cinerariifolium]	3988.XP_002510225.1	9.04E-17	79.3	2E8YR@1|root,2S93J@2759|Eukaryota,388T7@33090|Viridiplantae,3GKTP@35493|Streptophyta	35493|Streptophyta	S	EF-hand domain	-	-	-	-	-	-	-	-	-	-	-	-	EF-hand_5,EF-hand_6
Ger_008641	probable calcium-binding protein CML45 [Lactuca sativa]	3983.cassava4.1_016229m	2.33E-24	102	COG5126@1|root,KOG0027@2759|Eukaryota,37VBS@33090|Viridiplantae,3GJQU@35493|Streptophyta,4JV3Q@91835|fabids	35493|Streptophyta	T	calcium-binding protein	-	-	-	ko:K02183	ko04014,ko04015,ko04016,ko04020,ko04022,ko04024,ko04070,ko04114,ko04218,ko04261,ko04270,ko04371,ko04626,ko04713,ko04720,ko04722,ko04728,ko04740,ko04744,ko04745,ko04750,ko04910,ko04912,ko04915,ko04916,ko04921,ko04922,ko04924,ko04925,ko04970,ko04971,ko05010,ko05031,ko05034,ko05133,ko05152,ko05167,ko05200,ko05214,ko05418,map04014,map04015,map04016,map04020,map04022,map04024,map04070,map04114,map0421…	-	-	-	ko00000,ko00001,ko01009,ko03036,ko04131,ko04147	-	-	-	EF-hand_1,EF-hand_5,EF-hand_6,EF-hand_8
Ger_018656	transcription factor RAX2-like [Cynara cardunculus var. scolymus]	102107.XP_008242452.1	6.98E-71	224	COG5147@1|root,KOG0048@2759|Eukaryota,37SSM@33090|Viridiplantae,3GDEK@35493|Streptophyta,4JSST@91835|fabids	35493|Streptophyta	K	transcription factor	-	-	-	ko:K09422	-	-	-	-	ko00000,ko03000	-	-	-	Myb_DNA-binding
Ger_020646	Survival protein SurE-like phosphatase/nucleotidase, partial [Cynara cardunculus var. scolymus]	4113.PGSC0003DMT400077334	4.74E-139	402	COG0496@1|root,2QUQI@2759|Eukaryota,37N2B@33090|Viridiplantae,3G8AV@35493|Streptophyta,44IZ8@71274|asterids	35493|Streptophyta	S	Survival protein SurE	-	-	3.1.3.5	ko:K03787	ko00230,ko00240,ko00760,ko01100,ko01110,map00230,map00240,map00760,map01100,map01110	-	R00183,R00511,R00963,R01126,R01227,R01569,R01664,R01968,R02088,R02102,R02323,R02719,R03346	RC00017	ko00000,ko00001,ko01000	-	-	-	SurE
Ger_023082	transcription factor bHLH110-like [Cynara cardunculus var. scolymus]	3988.XP_002510430.1	1.57E-98	307	2C11N@1|root,2QUG3@2759|Eukaryota,37P1R@33090|Viridiplantae,3GBVM@35493|Streptophyta,4JP8A@91835|fabids	35493|Streptophyta	K	transcription factor	-	GO:0000976,GO:0000981,GO:0001046,GO:0001047,GO:0001067,GO:0001228,GO:0003674,GO:0003676,GO:0003677,GO:0003690,GO:0003700,GO:0005488,GO:0005575,GO:0005622,GO:0005623,GO:0005634,GO:0006139,GO:0006351,GO:0006355,GO:0006357,GO:0006366,GO:0006725,GO:0006807,GO:0008150,GO:0008152,GO:0009058,GO:0009059,GO:0009889,GO:0009891,GO:0009893,GO:0009987,GO:0010467,GO:0010468,GO:0010556,GO:0010557,GO:0010604,GO:…	-	-	-	-	-	-	-	-	-	-	-
Ger_024416	putative transcription factor interactor and regulator AUX-IAA family [Helianthus annuus]	3649.evm.model.supercontig_58.37	1.64E-117	343	2CM8Z@1|root,2QPNB@2759|Eukaryota,37RDC@33090|Viridiplantae,3G7UR@35493|Streptophyta,3HVN4@3699|Brassicales	35493|Streptophyta	K	Aux IAA proteins are short-lived transcriptional factors that function as repressors of early auxin response genes at low auxin concentrations	IAA7	GO:0001101,GO:0003674,GO:0003700,GO:0005488,GO:0005515,GO:0005575,GO:0005622,GO:0005623,GO:0005634,GO:0006355,GO:0006950,GO:0007154,GO:0007165,GO:0007275,GO:0008150,GO:0009414,GO:0009415,GO:0009605,GO:0009606,GO:0009611,GO:0009628,GO:0009629,GO:0009630,GO:0009653,GO:0009719,GO:0009725,GO:0009733,GO:0009734,GO:0009753,GO:0009755,GO:0009791,GO:0009889,GO:0009890,GO:0009892,GO:0009987,GO:0010015,GO:…	-	ko:K14484	ko04075,map04075	-	-	-	ko00000,ko00001	-	-	-	AUX_IAA
Ger_025415		29730.Gorai.006G165500.1	3.63E-104	327	COG0515@1|root,KOG1187@2759|Eukaryota,37M3T@33090|Viridiplantae,3GA1J@35493|Streptophyta	35493|Streptophyta	T	receptor-like protein kinase	-	GO:0002218,GO:0002221,GO:0002253,GO:0002376,GO:0002682,GO:0002684,GO:0002757,GO:0002758,GO:0002764,GO:0003674,GO:0003824,GO:0004672,GO:0004674,GO:0004675,GO:0004888,GO:0005575,GO:0005623,GO:0005886,GO:0006464,GO:0006468,GO:0006793,GO:0006796,GO:0006807,GO:0006950,GO:0006952,GO:0007154,GO:0007165,GO:0007166,GO:0007167,GO:0007178,GO:0008150,GO:0008152,GO:0009605,GO:0009607,GO:0009617,GO:0009889,GO:…	-	-	-	-	-	-	-	-	-	-	Pkinase,Pkinase_Tyr
Ger_025572	universal stress protein A [Artemisia annua]	3711.Bra001427.1-P	1.51E-56	184	COG0589@1|root,2RXWD@2759|Eukaryota,37UWB@33090|Viridiplantae,3GI2N@35493|Streptophyta,3HU41@3699|Brassicales	35493|Streptophyta	T	Universal stress protein	-	GO:0000166,GO:0003674,GO:0005488,GO:0005575,GO:0005623,GO:0005886,GO:0008144,GO:0016020,GO:0016208,GO:0017076,GO:0030554,GO:0032553,GO:0032555,GO:0032559,GO:0036094,GO:0043167,GO:0043168,GO:0043169,GO:0044464,GO:0071944,GO:0097159,GO:0097367,GO:1901265,GO:1901363	-	-	-	-	-	-	-	-	-	-	Usp
Ger_027421	Calcium-binding EF-hand [Artemisia annua]	71139.XP_010066024.1	4.89E-44	151	COG5126@1|root,KOG0027@2759|Eukaryota,37MUP@33090|Viridiplantae,3GHBP@35493|Streptophyta	35493|Streptophyta	T	Calmodulin-like protein 1	-	GO:0003674,GO:0005488,GO:0005509,GO:0005575,GO:0005622,GO:0005623,GO:0005737,GO:0005739,GO:0043167,GO:0043169,GO:0043226,GO:0043227,GO:0043229,GO:0043231,GO:0044424,GO:0044444,GO:0044464,GO:0046872	-	ko:K13448	ko04626,map04626	-	-	-	ko00000,ko00001	-	-	-	EF-hand_1,EF-hand_5,EF-hand_6,EF-hand_8
Ger_029305	FAM10 family protein At4g22670-like isoform X2 [Nicotiana tomentosiformis]	90675.XP_010436438.1	3.66E-97	313	KOG1308@1|root,KOG1308@2759|Eukaryota,37KU3@33090|Viridiplantae,3GAS7@35493|Streptophyta,3HRZE@3699|Brassicales	35493|Streptophyta	OT	FAM10 family	-	GO:0005575,GO:0005622,GO:0005623,GO:0005737,GO:0005829,GO:0008150,GO:0010035,GO:0010038,GO:0042221,GO:0044424,GO:0044444,GO:0044464,GO:0046686,GO:0050896	-	ko:K09560	-	-	-	-	ko00000,ko03110,ko04131	-	-	-	TPR_8
Ger_030280		29730.Gorai.007G058100.1	7.88E-13	66.2	2E0E9@1|root,2S7UY@2759|Eukaryota,37WWV@33090|Viridiplantae	33090|Viridiplantae	-	-	-	-	-	-	-	-	-	-	-	-	-	-	-
Ger_032259		29760.VIT_07s0031g03040.t01	3.57E-52	195	292AI@1|root,2R96Y@2759|Eukaryota,37QXZ@33090|Viridiplantae,3G9J2@35493|Streptophyta	35493|Streptophyta	S	Plant calmodulin-binding domain	-	-	-	-	-	-	-	-	-	-	-	-	CaM_binding
Ger_038461	putative aquaporin TIP3-2 [Artemisia annua]	4098.XP_009625471.1	1.93E-154	437	COG0580@1|root,KOG0223@2759|Eukaryota,37PC5@33090|Viridiplantae,3GGC0@35493|Streptophyta,44GEA@71274|asterids	35493|Streptophyta	P	Belongs to the MIP aquaporin (TC 1.A.8) family	BETA-TIP	GO:0000003,GO:0000322,GO:0000325,GO:0000326,GO:0003006,GO:0003674,GO:0005215,GO:0005372,GO:0005575,GO:0005622,GO:0005623,GO:0005737,GO:0005773,GO:0005774,GO:0005886,GO:0005887,GO:0006810,GO:0006811,GO:0006833,GO:0006914,GO:0007275,GO:0008150,GO:0008152,GO:0009056,GO:0009705,GO:0009791,GO:0009987,GO:0010154,GO:0010431,GO:0015250,GO:0015267,GO:0015318,GO:0016020,GO:0016021,GO:0021700,GO:0022414,GO:…	-	ko:K09873	-	-	-	-	ko00000,ko02000	1.A.8.10	-	-	MIP
Ger_039954	acidic leucine-rich nuclear phosphoprotein 32 family member B-like [Cynara cardunculus var. scolymus]
Ger_040167		2711.XP_006479543.1	6.18E-15	75.9	2E182@1|root,2S8K2@2759|Eukaryota,37XAM@33090|Viridiplantae,3GKPN@35493|Streptophyta	35493|Streptophyta	-	-	-	-	-	-	-	-	-	-	-	-	-	-	DUF761
Ger_042249	transcription factor DIVARICATA-like [Cynara cardunculus var. scolymus]	102107.XP_008233716.1	4.44E-84	258	KOG0724@1|root,KOG0724@2759|Eukaryota,37R7J@33090|Viridiplantae,3GDEV@35493|Streptophyta,4JDQJ@91835|fabids	35493|Streptophyta	K	transcription factor	-	-	-	-	-	-	-	-	-	-	-	-	Myb_DNA-binding
Ger_044526		29760.VIT_12s0057g00080.t01	1.46E-37	127	2CM3S@1|root,2S3X0@2759|Eukaryota,37W3Y@33090|Viridiplantae,3GKNM@35493|Streptophyta	35493|Streptophyta	S	Wound induced protein	-	-	-	-	-	-	-	-	-	-	-	-	DUF3774
Ger_045272	plasmodesmata-located protein 7 [Artemisia annua]	4096.XP_009765333.1	8.59E-140	404	28KX7@1|root,2QTDS@2759|Eukaryota,37RVD@33090|Viridiplantae,3GFFU@35493|Streptophyta,44FCD@71274|asterids	35493|Streptophyta	S	Salt stress response/antifungal	-	GO:0005575,GO:0005911,GO:0009506,GO:0030054,GO:0055044	-	-	-	-	-	-	-	-	-	-	Stress-antifung
Ger_054512	putative universal stress protein A family [Helianthus annuus]	161934.XP_010684515.1	7.76E-85	253	COG0589@1|root,2RXKR@2759|Eukaryota,37TR9@33090|Viridiplantae,3GHVN@35493|Streptophyta	35493|Streptophyta	T	Universal stress protein	-	GO:0000166,GO:0003674,GO:0005488,GO:0005575,GO:0005623,GO:0005886,GO:0008144,GO:0016020,GO:0016208,GO:0017076,GO:0030554,GO:0032553,GO:0032555,GO:0032559,GO:0036094,GO:0043167,GO:0043168,GO:0043169,GO:0044464,GO:0071944,GO:0097159,GO:0097367,GO:1901265,GO:1901363	-	-	-	-	-	-	-	-	-	-	Usp
